# EchoVisuALL: From Echocardiography to Gene Discovery

**DOI:** 10.64898/2026.02.18.706519

**Authors:** Isabella Galter, Elida Schneltzer, Carsten Marr, Nadine Spielmann, Martin Hrabě de Angelis

## Abstract

Cardiovascular diseases are a major global health burden, demanding phenotyping frameworks that can match the scale and complexity of contemporary mouse genetics. Here, we introduce EchoVisuALL, an AI-enabled pipeline for automated high-throughput transthoracic echocardiography (TTE) coupling deep-learning-based left-ventricular segmentation with data reporting. Across 65,000 recordings from over 18,000 mice, including single-gene knockouts from the International Mouse Phenotyping Consortium, the framework quantified cardiac morphology and function with minimal operator dependency and high reliability, validated against an expert-curated gold standard dataset. By extracting quantitative parameters across the cardiac cycle, EchoVisuALL in combination with multi-dimensional clustering uncovered nonlinear phenotypic relationships and revealed 37 of 715 genes associated with significant cardiac abnormalities, encompassing well-known human disease genes as well as 12 previously unrecognized candidates, including *Cep70, Acot12, Atp8b3, Eea1, Kctd2*, and *Tspan15*. These genotype-phenotype associations are involved in myocardial energetics, membrane biology, and cardiac remodeling. We demonstrate the potential of EchoVisuALL to move beyond image segmentation by delivering a standardized, quantitative foundation for scalable downstream analyses, enabling the discovery of novel cardiac disease genes.
