## Supplemental Table 1 for "EchoVisuALL: From Echocardiography to Gene Discovery"

file_id	frame_id	randolphs_kappa
295	6941	0.9752
295	6942	0.9749
295	6943	0.977
295	6944	0.9737
295	6945	0.9712
295	6946	0.9736
295	6947	0.9764
295	6948	0.9718
295	6949	0.9735
295	6950	0.9688
295	6951	0.9708
295	6952	0.9706
295	6953	0.9676
295	6954	0.9698
295	6955	0.9733
295	6956	0.9717
295	6957	0.9732
295	6958	0.976
295	6959	0.9766
295	6960	0.9697
295	6961	0.9721
295	6962	0.9709
2084	49248	0.9752
2084	49249	0.975
2084	49250	0.9774
2084	49251	0.9753
2084	49252	0.9743
2084	49253	0.9768
2084	49254	0.975
2084	49255	0.9772
2084	49256	0.9704
2084	49257	0.9773
2084	49258	0.9772
2084	49259	0.9753
2084	49260	0.9733
2084	49261	0.9759
2084	49262	0.9754
2084	49263	0.9752
2084	49264	0.9774
2084	49265	0.9744
2084	49266	0.974
2084	49267	0.9753
2084	49268	0.9755
2084	49269	0.9705
2084	49270	0.9676
2084	49271	0.9705
3745	88854	0.9332
3745	88855	0.9313
3745	88856	0.9339
3745	88857	0.9362
3745	88858	0.9284
3745	88859	0.9362
3745	88860	0.9313
3745	88861	0.9353
3745	88862	0.9346
3745	88863	0.9313
3745	88864	0.9272
3745	88865	0.9322
3745	88866	0.9323
3745	88867	0.9352
3745	88868	0.9389
3745	88869	0.9355
3745	88870	0.935
3745	88871	0.9336
3745	88872	0.9329
3745	88873	0.9351
3745	88874	0.9234
3745	88875	0.9247
3745	88876	0.9255
4027	95584	0.9581
4027	95585	0.9691
4027	95586	0.9688
4027	95587	0.9731
4027	95588	0.9702
4027	95589	0.9664
4027	95590	0.9722
4027	95591	0.9718
4027	95592	0.9692
4027	95593	0.9683
4027	95594	0.9701
4027	95595	0.9653
4027	95596	0.9686
4027	95597	0.9655
4027	95598	0.9667
4027	95599	0.9681
4027	95600	0.9666
4027	95601	0.9657
4027	95602	0.9689
4027	95603	0.9677
4027	95604	0.9667
4027	95605	0.9715
4027	95606	0.9654
4027	95607	0.9713
4782	113601	0.9683
4782	113602	0.9697
4782	113603	0.9693
4782	113604	0.97
4782	113605	0.9671
4782	113606	0.9655
4782	113607	0.9676
4782	113608	0.9662
4782	113609	0.9686
4782	113610	0.9655
4782	113611	0.9682
4782	113612	0.9685
4782	113613	0.9713
4782	113614	0.9706
4782	113615	0.9641
4782	113616	0.9715
4782	113617	0.9718
4782	113618	0.9672
4782	113619	0.9665
4782	113620	0.9653
4782	113621	0.9649
4782	113622	0.9709
4782	113623	0.9635
4782	113624	0.9697
4782	113625	0.969
6420	156773	0.9534
6420	156774	0.9456
6420	156775	0.9182
6420	156776	0.868
6420	156777	0.8067
6420	156778	0.7598
6420	156779	0.7101
6420	156780	0.7236
6420	156781	0.7792
6420	156782	0.8222
6420	156783	0.8576
6420	156784	0.9139
6420	156785	0.9583
6420	156786	0.9491
6420	156787	0.9423
6420	156788	0.9316
6420	156789	0.8926
6420	156790	0.848
6420	156791	0.7719
6420	156792	0.7236
6420	156793	0.6864
6420	156794	0.696
6420	156795	0.7389
6420	156796	0.7936
6420	156797	0.8298
6420	156798	0.8838
6420	156799	0.9335
6420	156800	0.9522
6420	156801	0.9425
6420	156802	0.9423
6420	156803	0.8979
6420	156804	0.8526
6420	156805	0.796
6420	156806	0.75
6420	156807	0.7013
6420	156808	0.6772
6420	156809	0.7701
6420	156810	0.8025
6420	156811	0.8569
6420	156812	0.8879
6420	156813	0.8894
6420	156814	0.946
6420	156815	0.9549
6420	156816	0.9462
6420	156817	0.9013
6420	156818	0.8484
6420	156819	0.8051
6420	156820	0.773
6420	156821	0.7816
6835	176956	0.972
6835	176957	0.9747
6835	176958	0.9776
6835	176959	0.977
6835	176960	0.9794
6835	176961	0.9746
6835	176962	0.9782
6835	176963	0.9804
6835	176964	0.9792
6835	176965	0.9781
6835	176966	0.9788
6835	176967	0.9764
6835	176968	0.9746
6835	176969	0.9731
6835	176970	0.9705
6835	176971	0.9734
6835	176972	0.9734
6835	176973	0.9725
6835	176974	0.9712
6835	176975	0.974
6835	176976	0.9738
6835	176977	0.979
6835	176978	0.9785
6835	176979	0.9789
6835	176980	0.979
6835	176981	0.975
6835	176982	0.9783
6835	176983	0.9791
6835	176984	0.9767
6835	176985	0.9746
6835	176986	0.9704
6835	176987	0.9719
6835	176988	0.9703
6835	176989	0.9695
6835	176990	0.9704
6835	176991	0.9713
6835	176992	0.97
6835	176993	0.9716
6835	176994	0.9705
6835	176995	0.9774
6835	176996	0.975
6835	176997	0.9776
6835	176998	0.974
6835	176999	0.975
6835	177000	0.9746
6835	177001	0.9783
6835	177002	0.973
6835	177003	0.9722
6835	177004	0.9707
7006	185259	0.957
7006	185260	0.9528
7006	185261	0.9583
7006	185262	0.9549
7006	185263	0.9616
7006	185264	0.9548
7006	185265	0.9576
7006	185266	0.9691
7006	185267	0.9552
7006	185268	0.9501
7006	185269	0.9601
7006	185270	0.9568
7006	185271	0.9517
7006	185272	0.9558
7006	185273	0.9549
7006	185274	0.9534
7006	185275	0.9506
7006	185276	0.9485
7006	185277	0.9539
7006	185278	0.9588
7006	185279	0.9468
7006	185280	0.951
7006	185281	0.9501
7006	185282	0.9584
7006	185283	0.9505
7006	185284	0.9574
7006	185285	0.959
7006	185286	0.9454
7006	185287	0.9628
7006	185288	0.9576
7006	185289	0.9501
7006	185290	0.9497
7006	185291	0.9543
7006	185292	0.9503
7006	185293	0.9537
7006	185294	0.9514
7006	185295	0.9534
7006	185296	0.9515
7006	185297	0.954
7006	185298	0.9518
7006	185299	0.9542
7006	185300	0.9519
7006	185301	0.9535
7006	185302	0.9616
7006	185303	0.957
7006	185304	0.9631
7006	185305	0.9637
7006	185306	0.9523
7006	185307	0.9567
7179	193440	0.9597
7179	193441	0.9589
7179	193442	0.9577
7179	193443	0.9549
7179	193444	0.9553
7179	193445	0.954
7179	193446	0.951
7179	193447	0.9506
7179	193448	0.9508
7179	193449	0.9533
7179	193450	0.9567
7179	193451	0.9526
7179	193452	0.9501
7179	193453	0.9447
7179	193454	0.9491
7179	193455	0.9471
7179	193456	0.9551
7179	193457	0.9512
7179	193458	0.9599
7179	193459	0.9602
7179	193460	0.9384
7179	193461	0.959
7179	193462	0.9563
7179	193463	0.9478
7179	193464	0.9234
7179	193465	0.9384
7179	193466	0.9198
7179	193467	0.9449
7179	193468	0.9522
7179	193469	0.9596
7179	193470	0.9545
7179	193471	0.9564
7179	193472	0.9529
7179	193473	0.9515
7179	193474	0.957
7179	193475	0.9519
7179	193476	0.9565
7179	193477	0.9544
7179	193478	0.9438
7179	193479	0.9523
7179	193480	0.959
7179	193481	0.9583
7179	193482	0.958
7179	193483	0.9498
7179	193484	0.9577
7179	193485	0.9518
7179	193486	0.9497
7179	193487	0.9514
7179	193488	0.9552
7193	194097	0.9649
7193	194098	0.9617
7193	194099	0.9572
7193	194100	0.962
7193	194101	0.96
7193	194102	0.9604
7193	194103	0.9618
7193	194104	0.9478
7193	194105	0.958
7193	194106	0.955
7193	194107	0.9576
7193	194108	0.9534
7193	194109	0.9203
7193	194110	0.9492
7193	194111	0.9513
7193	194112	0.9516
7193	194113	0.964
7193	194114	0.9586
7193	194115	0.9574
7193	194116	0.9677
7193	194117	0.9579
7193	194118	0.9565
7193	194119	0.9388
7193	194120	0.9459
7193	194121	0.9598
7193	194122	0.9527
7193	194123	0.9562
7193	194124	0.9524
7193	194125	0.9532
7193	194126	0.9593
7193	194127	0.9583
7193	194128	0.9616
7193	194129	0.9616
7193	194130	0.9548
7193	194131	0.9608
7193	194132	0.9568
7193	194133	0.9642
7193	194134	0.9526
7193	194135	0.9454
7193	194136	0.9591
7193	194137	0.9575
7193	194138	0.9584
7193	194139	0.9619
7193	194140	0.9557
7193	194141	0.9564
7193	194142	0.9568
7193	194143	0.9488
7193	194144	0.9553
7193	194145	0.9567
7353	201731	0.973
7353	201732	0.9711
7353	201733	0.9706
7353	201734	0.9724
7353	201735	0.9708
7353	201736	0.9723
7353	201737	0.9622
7353	201738	0.9637
7353	201739	0.9621
7353	201740	0.9657
7353	201741	0.9623
7353	201742	0.9637
7353	201743	0.9655
7353	201744	0.9653
7353	201745	0.9635
7353	201746	0.9611
7353	201747	0.9706
7353	201748	0.9685
7353	201749	0.9709
7353	201750	0.9727
7353	201751	0.9594
7353	201752	0.971
7353	201753	0.9686
7353	201754	0.9713
7353	201755	0.9716
7353	201756	0.9698
7353	201757	0.9676
7353	201758	0.9695
7353	201759	0.9726
7353	201760	0.971
7353	201761	0.9726
7353	201762	0.974
7353	201763	0.9729
7353	201764	0.976
7353	201765	0.9736
7353	201766	0.9736
7353	201767	0.9729
7353	201768	0.9776
7353	201769	0.9761
7353	201770	0.9726
7353	201771	0.9661
7353	201772	0.9565
7353	201773	0.9635
7353	201774	0.9586
7353	201775	0.9622
7353	201776	0.9584
7353	201777	0.9627
7353	201778	0.9586
7353	201779	0.9602
7357	201927	0.9093
7357	201928	0.9285
7357	201929	0.9491
7357	201930	0.8342
7357	201931	0.9459
7357	201932	0.9525
7357	201933	0.9539
7357	201934	0.9194
7357	201935	0.9533
7357	201936	0.955
7357	201937	0.9589
7357	201938	0.9615
7357	201939	0.9599
7357	201940	0.9599
7357	201941	0.9476
7357	201942	0.9515
7357	201943	0.8771
7357	201944	0.9541
7357	201945	0.9538
7357	201946	0.9589
7357	201947	0.9552
7357	201948	0.9606
7357	201949	0.97
7357	201950	0.9732
7357	201951	0.9727
7357	201952	0.9756
7357	201953	0.969
7357	201954	0.9742
7357	201955	0.9756
7357	201956	0.9727
7357	201957	0.971
7357	201958	0.9753
7357	201959	0.9666
7357	201960	0.9729
7357	201961	0.9723
7357	201962	0.9686
7357	201963	0.9666
7357	201964	0.9725
7357	201965	0.9727
7357	201966	0.9735
7357	201967	0.9769
7357	201968	0.9755
7357	201969	0.973
7357	201970	0.9745
7357	201971	0.9717
7357	201972	0.9779
7357	201973	0.9778
7357	201974	0.9761
7357	201975	0.9717
7364	202237	0.9588
7364	202238	0.9676
7364	202239	0.9652
7364	202240	0.9619
7364	202241	0.9634
7364	202242	0.9615
7364	202243	0.9629
7364	202244	0.9635
7364	202245	0.954
7364	202246	0.9613
7364	202247	0.9531
7364	202248	0.9529
7364	202249	0.9557
7364	202250	0.9528
7364	202251	0.9578
7364	202252	0.9543
7364	202253	0.9601
7364	202254	0.9655
7364	202255	0.9553
7364	202256	0.9596
7364	202257	0.9583
7364	202258	0.9629
7364	202259	0.9621
7364	202260	0.9622
7364	202261	0.958
7364	202262	0.9607
7364	202263	0.9607
7364	202264	0.9615
7364	202265	0.966
7364	202266	0.9581
7364	202267	0.9562
7364	202268	0.9594
7364	202269	0.9552
7364	202270	0.9646
7364	202271	0.9619
7364	202272	0.9549
7364	202273	0.9556
7364	202274	0.961
7364	202275	0.9612
7364	202276	0.9643
7364	202277	0.958
7364	202278	0.9578
7364	202279	0.9596
7364	202280	0.9598
7364	202281	0.9633
7364	202282	0.9608
7364	202283	0.9615
7364	202284	0.9589
7364	202285	0.9559
7368	202433	0.8546
7368	202434	0.9537
7368	202435	0.9698
7368	202436	0.9679
7368	202437	0.9724
7368	202438	0.967
7368	202439	0.9374
7368	202440	0.9227
7368	202441	0.9135
7368	202442	0.8584
7368	202443	0.8462
7368	202444	0.78
7368	202445	0.8122
7368	202446	0.9411
7368	202447	0.9607
7368	202448	0.9211
7368	202449	0.8704
7368	202450	0.8728
7368	202451	0.9584
7368	202452	0.9639
7368	202453	0.9622
7368	202454	0.9618
7368	202455	0.9669
7368	202456	0.9627
7368	202457	0.9626
7368	202458	0.9678
7368	202459	0.9605
7368	202460	0.9658
7368	202461	0.9655
7368	202462	0.9662
7368	202463	0.963
7368	202464	0.968
7368	202465	0.9598
7368	202466	0.9446
7368	202467	0.9373
7368	202468	0.9453
7368	202469	0.9706
7368	202470	0.9687
7369	202471	0.8711
7369	202472	0.8733
7369	202473	0.8711
7369	202474	0.8776
7369	202475	0.8746
7369	202476	0.8722
7369	202477	0.8714
7369	202478	0.8706
7369	202479	0.8741
7369	202480	0.872
7369	202481	0.8735
7369	202482	0.8723
7369	202483	0.8696
7369	202484	0.877
7369	202485	0.9707
7369	202486	0.9731
7369	202487	0.8678
7369	202488	0.8716
7369	202489	0.8734
7369	202490	0.8722
7369	202491	0.8708
7369	202492	0.8714
7369	202493	0.8684
7369	202494	0.873
7369	202495	0.8717
7369	202496	0.8736
7369	202497	0.8698
7369	202498	0.862
7369	202499	0.8624
7369	202500	0.8685
7369	202501	0.8718
7369	202502	0.8694
7369	202503	0.8705
7369	202504	0.8643
7369	202505	0.8688
7369	202506	0.8684
7369	202507	0.8675
7369	202508	0.8718
7369	202509	0.8679
7369	202510	0.8663
7369	202511	0.8726
7369	202512	0.8702
7369	202513	0.8722
7369	202514	0.8733
7369	202515	0.8681
7369	202516	0.8712
7369	202517	0.8699
7369	202518	0.8687
7369	202519	0.8676
29084	901782	1
29084	901783	1
29084	901784	1
29084	901785	1
29084	901786	1
29084	901787	0.9149
29084	901788	0.9158
29084	901789	0.7732
29084	901790	0.7958
29084	901791	0.7756
29084	901792	0.7819
29084	901793	0.8076
29084	901794	0.8246
29084	901795	0.8394
29084	901796	0.8604
29084	901797	0.8933
29084	901798	0.9144
29084	901799	0.934
29084	901800	0.946
29084	901801	0.8713
29084	901802	0.8729
29084	901803	0.8532
29084	901804	0.812
29084	901805	0.8069
29084	901806	0.7747
29084	901807	0.7478
29084	901808	0.7229
29084	901809	0.7148
29084	901810	0.7146
29084	901811	0.7213
29084	901812	0.7191
29084	901813	0.7228
29084	901814	0.7014
29084	901815	0.7022
29084	901816	0.7016
29084	901817	0.6909
29084	901818	0.7032
29084	901819	0.7111
29084	901820	0.7165
29084	901821	0.709
29084	901822	0.7226
29084	901823	0.7107
29084	901824	0.7131
29084	901825	0.7262
29084	901826	0.7201
29084	901827	0.7194
29084	901828	0.7192
29084	901829	0.7216
29084	901830	0.7242
31586	983429	0.7306
31586	983430	0.7263
31586	983431	0.7409
31586	983432	0.6831
31586	983433	0.6723
31586	983434	0.7
31586	983435	0.7357
31586	983436	0.7319
31586	983437	0.7415
31586	983438	0.7463
31586	983439	0.7354
31586	983440	0.7587
31586	983441	0.7444
31586	983442	0.7491
31586	983443	0.7524
31586	983444	0.7566
31586	983445	0.7592
31586	983446	0.7561
31586	983447	0.7649
31586	983448	0.7706
31586	983449	0.7615
31586	983450	0.7579
31586	983451	0.7707
31586	983452	0.7672
31586	983453	0.7651
31586	983454	0.7566
31586	983455	0.7642
31586	983456	0.76
31586	983457	0.7545
31586	983458	0.7392
31586	983459	0.7402
31586	983460	0.7154
31586	983461	0.7039
31586	983462	0.7212
31586	983463	0.708
31586	983464	0.7128
31586	983465	0.7041
31586	983466	0.7052
31586	983467	0.6984
31586	983468	0.7035
31586	983469	0.7202
31586	983470	0.7324
31586	983471	0.722
31586	983472	0.7178
31586	983473	0.7187
31586	983474	0.7255
31586	983475	0.7446
31586	983476	0.7465
31586	983477	0.7427
35769	1097602	1
35769	1097603	1
35769	1097604	1
35769	1097605	1
35769	1097606	1
35769	1097607	1
35769	1097608	1
35769	1097609	1
35769	1097610	1
35769	1097611	1
35769	1097612	1
35769	1097613	1
35769	1097614	1
35769	1097615	1
35769	1097616	1
35769	1097617	1
35769	1097618	1
35769	1097619	1
35769	1097620	1
35769	1097621	1
35769	1097622	1
35769	1097623	1
35769	1097624	1
35769	1097625	1
35769	1097626	1
35769	1097627	1
35769	1097628	1
35769	1097629	1
35769	1097630	1
35769	1097631	1
35769	1097632	1
35769	1097633	0.949
35769	1097634	0.8913
35769	1097635	0.8364
35769	1097636	0.7973
35769	1097637	0.7574
35769	1097638	0.7168
35769	1097639	0.9059
35769	1097640	0.9016
35769	1097641	0.9079
35769	1097642	0.9311
35769	1097643	0.9532
35769	1097644	0.9419
35769	1097645	0.953
35769	1097646	0.9496
35769	1097647	0.9458
35769	1097648	0.9531
35769	1097649	0.9539
35769	1097650	0.9568
37143	1134089	0.7268
37143	1134090	0.7193
37143	1134091	0.7155
37143	1134092	0.7109
37143	1134093	0.7069
37143	1134094	0.7067
37143	1134095	0.7046
37143	1134096	0.7067
37143	1134097	0.708
37143	1134098	0.7036
37143	1134099	0.6967
37143	1134100	0.6974
37143	1134101	0.6918
37143	1134102	0.6894
37143	1134103	0.6976
37143	1134104	0.6849
37143	1134105	0.6877
37143	1134106	0.686
37143	1134107	0.6805
37143	1134108	0.6807
37143	1134109	0.6762
37143	1134110	0.6794
37143	1134111	0.6852
37143	1134112	0.6832
37143	1134113	0.6829
37143	1134114	0.6918
37143	1134115	0.6908
37143	1134116	0.6969
37143	1134117	0.6926
37143	1134118	0.6956
37143	1134119	0.696
37143	1134120	0.7034
37143	1134121	0.7155
37143	1134122	0.7208
37143	1134123	0.717
37143	1134124	0.7173
37143	1134125	0.7166
37143	1134126	0.7238
37143	1134127	0.7261
37143	1134128	0.7271
37143	1134129	0.7279
37143	1134130	0.7309
37143	1134131	0.7293
44490	1348075	1
44490	1348076	1
44490	1348077	1
44490	1348078	1
44490	1348079	1
44490	1348080	1
44490	1348081	1
44490	1348082	1
44490	1348083	1
44490	1348084	1
44490	1348085	0.9432
44490	1348086	0.9455
44490	1348087	0.9427
44490	1348088	0.9433
44490	1348089	0.943
44490	1348090	0.9388
44490	1348091	0.9434
44490	1348092	1
44490	1348093	0.9532
44490	1348094	0.9176
44490	1348095	0.8987
44490	1348096	0.873
44490	1348097	0.8572
44490	1348098	0.8302
44490	1348099	0.7994
44490	1348100	0.7992
44490	1348101	0.7906
44490	1348102	0.775
44490	1348103	0.7777
44490	1348104	0.783
44490	1348105	0.776
44490	1348106	0.7839
44490	1348107	0.7802
44490	1348108	0.7914
44490	1348109	0.7932
44490	1348110	0.7981
44490	1348111	0.7933
44490	1348112	0.8066
44490	1348113	0.8111
44490	1348114	0.8067
44490	1348115	0.8623
44490	1348116	0.867
44490	1348117	0.8771
44490	1348118	0.8812
44490	1348119	0.8799
44490	1348120	0.8762
44490	1348121	0.8818
44490	1348122	0.8822
44490	1348123	0.8788
