## Supplemental Table 2 for "EchoVisuALL: From Echocardiography to Gene Discovery"

Age	Condition	Sex	Cohort Type	Metric	2.5%	25%	50%	75%	97.5%	Mean	Std
EA	anesthetized	females	mutants	lvid_s [mm]	1.77	2.44	2.79	3.06	3.47	2.74	0.45
EA	anesthetized	females	mutants	lvid_d [mm]	3.06	3.57	3.8	3.99	4.41	3.77	0.34
EA	anesthetized	females	mutants	lvid_s_vol [μl]	9.31	21.07	29.25	36.85	49.74	29.19	10.87
EA	anesthetized	females	mutants	lvid_d_vol [μl]	36.76	53.18	61.77	69.71	88.09	61.57	12.92
EA	anesthetized	females	mutants	ejection_fraction [%]	36.41	46.72	53.18	60.68	74.63	53.92	10.09
EA	anesthetized	females	mutants	fractional_shortening [%]	17.24	23.03	26.93	31.72	42.34	27.71	6.58
EA	anesthetized	females	mutants	stroke_volume [μl]	21.56	28.9	31.96	35.16	43.81	32.2	5.39
EA	anesthetized	females	mutants	cardiac_output [ml/min]	9.69	13.51	15.19	16.99	20.97	15.25	2.78
EA	anesthetized	females	mutants	heart_rates [bpm]	373.06	436.36	476.83	510.64	566.93	473.82	52.06
EA	anesthetized	females	controls	lvid_s [mm]	1.95	2.58	2.91	3.16	3.55	2.86	0.43
EA	anesthetized	females	controls	lvid_d [mm]	3.24	3.68	3.89	4.09	4.56	3.88	0.34
EA	anesthetized	females	controls	lvid_s_vol [μl]	11.92	24.25	32.37	39.81	52.77	32.17	10.96
EA	anesthetized	females	controls	lvid_d_vol [μl]	42.23	57.42	65.56	73.87	95.58	65.94	13.33
EA	anesthetized	females	controls	ejection_fraction [%]	34.46	45.31	51.43	59.07	72.45	52.18	9.88
EA	anesthetized	females	controls	fractional_shortening [%]	16.22	22.19	25.79	30.6	40.55	26.64	6.32
EA	anesthetized	females	controls	stroke_volume [μl]	22.13	29.73	32.75	36.51	47.86	33.55	6.35
EA	anesthetized	females	controls	cardiac_output [ml/min]	9.64	14.11	16.01	18.05	22.87	16.09	3.22
EA	anesthetized	females	controls	heart_rates [bpm]	375.0	441.7	486.49	514.27	575.34	480.35	52.23
EA	anesthetized	males	mutants	lvid_s [mm]	2.05	2.63	2.99	3.26	3.83	2.95	0.46
EA	anesthetized	males	mutants	lvid_d [mm]	3.2	3.76	4.02	4.24	4.7	4.0	0.38
EA	anesthetized	males	mutants	lvid_s_vol [μl]	13.49	25.43	34.8	42.9	63.06	35.0	12.86
EA	anesthetized	males	mutants	lvid_d_vol [μl]	40.98	60.42	70.72	80.58	102.17	70.83	15.64
EA	anesthetized	males	mutants	ejection_fraction [%]	31.76	45.27	51.49	58.8	69.73	51.7	9.93
EA	anesthetized	males	mutants	fractional_shortening [%]	14.81	22.22	25.86	30.56	38.38	26.38	6.21
EA	anesthetized	males	mutants	stroke_volume [μl]	21.61	31.13	35.16	39.88	51.77	35.66	7.18
EA	anesthetized	males	mutants	cardiac_output [ml/min]	9.67	14.14	16.3	19.16	24.9	16.68	3.84
EA	anesthetized	males	mutants	heart_rates [bpm]	350.58	424.77	470.59	512.45	575.99	467.07	61.07
EA	anesthetized	males	controls	lvid_s [mm]	2.07	2.76	3.17	3.46	3.93	3.1	0.49
EA	anesthetized	males	controls	lvid_d [mm]	3.28	3.85	4.17	4.43	4.85	4.13	0.42
EA	anesthetized	males	controls	lvid_s_vol [μl]	13.93	28.59	39.95	49.54	67.23	39.5	14.23
EA	anesthetized	males	controls	lvid_d_vol [μl]	43.57	63.85	77.3	88.92	110.33	76.61	17.71
EA	anesthetized	males	controls	ejection_fraction [%]	33.79	42.28	49.16	55.2	69.38	49.7	9.6
EA	anesthetized	males	controls	fractional_shortening [%]	16.04	20.56	24.49	28.44	38.52	25.17	5.94
EA	anesthetized	males	controls	stroke_volume [μl]	25.33	32.01	35.6	41.25	53.57	36.88	7.29
EA	anesthetized	males	controls	cardiac_output [ml/min]	10.96	15.7	17.9	20.39	26.07	18.09	3.81
EA	anesthetized	males	controls	heart_rates [bpm]	358.57	452.83	499.14	533.33	585.37	489.96	63.73
EA	conscious	females	mutants	lvid_s [mm]	0.51	0.83	1.03	1.29	2.21	1.11	0.42
EA	conscious	females	mutants	lvid_d [mm]	1.83	2.24	2.48	2.78	3.51	2.53	0.43
EA	conscious	females	mutants	lvid_s_vol [μl]	0.33	1.24	2.22	4.09	16.36	3.63	4.35
EA	conscious	females	mutants	lvid_d_vol [μl]	10.12	17.03	21.9	29.03	51.17	24.26	10.7
EA	conscious	females	mutants	ejection_fraction [%]	65.56	84.85	89.48	92.63	97.19	87.51	7.84
EA	conscious	females	mutants	fractional_shortening [%]	35.22	52.1	57.89	62.88	73.45	56.98	9.44
EA	conscious	females	mutants	stroke_volume [μl]	9.39	15.34	19.37	24.09	35.18	20.14	6.77
EA	conscious	females	mutants	cardiac_output [ml/min]	6.21	10.42	12.84	15.21	20.56	12.94	3.7
EA	conscious	females	mutants	heart_rates [bpm]	455.7	615.38	679.25	712.87	750.0	655.21	82.76
EA	conscious	females	controls	lvid_s [mm]	0.52	0.87	1.07	1.3	2.18	1.13	0.41
EA	conscious	females	controls	lvid_d [mm]	1.82	2.29	2.51	2.79	3.47	2.56	0.41
EA	conscious	females	controls	lvid_s_vol [μl]	0.33	1.42	2.46	4.2	15.89	3.7	4.11
EA	conscious	females	controls	lvid_d_vol [μl]	9.98	17.98	22.62	29.22	49.74	24.69	10.12
EA	conscious	females	controls	ejection_fraction [%]	65.73	84.38	88.91	92.05	97.29	87.17	7.61
EA	conscious	females	controls	fractional_shortening [%]	35.27	51.49	57.14	61.93	74.19	56.47	9.34
EA	conscious	females	controls	stroke_volume [μl]	9.13	16.09	19.77	24.21	34.89	20.5	6.49
EA	conscious	females	controls	cardiac_output [ml/min]	6.15	11.01	13.21	15.5	20.69	13.3	3.68
EA	conscious	females	controls	heart_rates [bpm]	456.01	615.38	679.25	712.87	753.95	657.48	79.0
EA	conscious	males	mutants	lvid_s [mm]	0.55	0.93	1.11	1.36	2.26	1.19	0.42
EA	conscious	males	mutants	lvid_d [mm]	1.92	2.35	2.56	2.83	3.59	2.62	0.42
EA	conscious	males	mutants	lvid_s_vol [μl]	0.4	1.69	2.76	4.72	17.33	4.18	4.64
EA	conscious	males	mutants	lvid_d_vol [μl]	11.43	19.17	23.66	30.27	54.12	26.08	10.91
EA	conscious	males	mutants	ejection_fraction [%]	66.45	83.15	87.63	91.07	96.67	86.15	7.74
EA	conscious	males	mutants	fractional_shortening [%]	35.73	50.18	55.48	60.44	71.95	55.1	9.13
EA	conscious	males	mutants	stroke_volume [μl]	10.67	16.88	20.53	25.03	38.06	21.5	6.84
EA	conscious	males	mutants	cardiac_output [ml/min]	7.23	11.61	13.92	16.38	22.18	14.13	3.81
EA	conscious	males	mutants	heart_rates [bpm]	450.0	637.17	692.31	720.0	765.96	667.52	79.34
EA	conscious	males	controls	lvid_s [mm]	0.61	0.99	1.17	1.4	2.33	1.23	0.42
EA	conscious	males	controls	lvid_d [mm]	1.96	2.39	2.61	2.86	3.69	2.66	0.42
EA	conscious	males	controls	lvid_s_vol [μl]	0.53	1.99	3.11	5.09	18.77	4.52	4.8
EA	conscious	males	controls	lvid_d_vol [μl]	12.03	19.99	24.83	31.04	57.93	27.04	11.11
EA	conscious	males	controls	ejection_fraction [%]	63.48	82.75	86.89	90.12	95.91	85.37	7.77
EA	conscious	males	controls	fractional_shortening [%]	33.83	49.83	54.51	58.9	70.02	54.05	8.77
EA	conscious	males	controls	stroke_volume [μl]	10.88	17.47	21.3	25.52	37.64	22.03	6.83
EA	conscious	males	controls	cardiac_output [ml/min]	7.72	11.99	14.36	16.92	22.75	14.58	3.99
EA	conscious	males	controls	heart_rates [bpm]	470.59	637.17	692.31	720.0	757.9	668.22	74.3
LA	anesthetized	females	mutants	lvid_s [mm]	2.01	2.53	2.84	3.11	3.53	2.81	0.41
LA	anesthetized	females	mutants	lvid_d [mm]	3.35	3.74	3.94	4.12	4.46	3.93	0.29
LA	anesthetized	females	mutants	lvid_s_vol [μl]	12.84	23.06	30.59	38.07	51.95	30.81	10.36
LA	anesthetized	females	mutants	lvid_d_vol [μl]	45.81	59.62	67.69	75.02	90.39	67.85	11.88
LA	anesthetized	females	mutants	ejection_fraction [%]	38.25	49.05	54.96	61.5	74.62	55.58	9.36
LA	anesthetized	females	mutants	fractional_shortening [%]	18.36	24.49	28.17	32.44	42.48	28.85	6.22
LA	anesthetized	females	mutants	stroke_volume [μl]	27.55	33.06	36.85	40.36	48.72	36.94	5.46
LA	anesthetized	females	mutants	cardiac_output [ml/min]	11.56	15.19	17.43	19.3	23.61	17.38	3.1
LA	anesthetized	females	mutants	heart_rates [bpm]	372.97	441.72	470.59	500.0	562.5	469.67	46.22
LA	anesthetized	females	controls	lvid_s [mm]	2.08	2.44	2.76	3.09	3.53	2.77	0.4
LA	anesthetized	females	controls	lvid_d [mm]	3.34	3.63	3.94	4.14	4.54	3.91	0.32
LA	anesthetized	females	controls	lvid_s_vol [μl]	14.02	21.08	28.59	37.6	51.94	29.81	10.34
LA	anesthetized	females	controls	lvid_d_vol [μl]	45.44	55.62	67.51	76.13	94.35	66.99	13.1
LA	anesthetized	females	controls	ejection_fraction [%]	43.82	48.9	58.22	62.92	70.59	56.38	8.23
LA	anesthetized	females	controls	fractional_shortening [%]	21.47	24.36	30.07	33.39	39.21	29.25	5.31
LA	anesthetized	females	controls	stroke_volume [μl]	25.1	33.2	36.19	40.84	48.16	36.98	5.79
LA	anesthetized	females	controls	cardiac_output [ml/min]	12.91	15.69	17.48	19.05	22.99	17.63	2.98
LA	anesthetized	females	controls	heart_rates [bpm]	387.17	443.77	473.68	508.84	553.53	476.07	46.6
LA	anesthetized	males	mutants	lvid_s [mm]	2.25	2.95	3.2	3.42	3.87	3.17	0.39
LA	anesthetized	males	mutants	lvid_d [mm]	3.64	4.14	4.35	4.53	4.91	4.33	0.31
LA	anesthetized	males	mutants	lvid_s_vol [μl]	17.06	33.67	40.89	48.06	64.89	41.12	11.88
LA	anesthetized	males	mutants	lvid_d_vol [μl]	55.78	76.13	85.31	94.07	113.16	85.31	14.31
LA	anesthetized	males	mutants	ejection_fraction [%]	37.31	47.76	52.27	56.91	69.42	52.56	7.77
LA	anesthetized	males	mutants	fractional_shortening [%]	17.93	23.87	26.65	29.6	38.38	26.98	4.98
LA	anesthetized	males	mutants	stroke_volume [μl]	32.07	40.22	43.58	48.08	56.76	44.05	6.35
LA	anesthetized	males	mutants	cardiac_output [ml/min]	13.26	16.58	18.62	20.84	25.53	18.81	3.35
LA	anesthetized	males	mutants	heart_rates [bpm]	339.45	389.98	419.22	458.58	531.82	426.52	51.34
LA	anesthetized	males	controls	lvid_s [mm]	2.44	2.94	3.15	3.31	3.81	3.12	0.35
LA	anesthetized	males	controls	lvid_d [mm]	3.63	4.12	4.34	4.45	4.88	4.29	0.3
LA	anesthetized	males	controls	lvid_s_vol [μl]	21.1	33.26	39.32	44.52	62.4	39.25	10.4
LA	anesthetized	males	controls	lvid_d_vol [μl]	55.43	75.02	84.72	90.01	111.75	83.43	13.6
LA	anesthetized	males	controls	ejection_fraction [%]	39.12	48.97	53.27	57.78	66.64	53.47	7.02
LA	anesthetized	males	controls	fractional_shortening [%]	18.99	24.6	27.22	30.2	36.54	27.51	4.5
LA	anesthetized	males	controls	stroke_volume [μl]	30.83	39.54	44.24	48.2	57.58	44.11	6.82
LA	anesthetized	males	controls	cardiac_output [ml/min]	13.19	17.07	19.8	22.02	26.54	19.58	3.59
LA	anesthetized	males	controls	heart_rates [bpm]	360.45	395.6	441.72	488.14	574.99	444.89	59.33
LA	conscious	females	mutants	lvid_s [mm]	0.83	1.28	1.59	1.92	2.77	1.64	0.51
LA	conscious	females	mutants	lvid_d [mm]	2.38	2.91	3.21	3.55	4.2	3.25	0.48
LA	conscious	females	mutants	lvid_s_vol [μl]	1.25	4.03	7.04	11.46	28.84	9.11	7.68
LA	conscious	females	mutants	lvid_d_vol [μl]	19.81	32.38	41.34	52.47	78.38	43.96	15.77
LA	conscious	females	mutants	ejection_fraction [%]	58.19	77.35	82.72	87.76	95.01	81.4	9.76
LA	conscious	females	mutants	fractional_shortening [%]	30.5	44.98	50.14	55.97	67.89	50.22	9.43
LA	conscious	females	mutants	stroke_volume [μl]	17.33	26.94	33.54	40.36	54.99	34.09	9.81
LA	conscious	females	mutants	cardiac_output [ml/min]	10.86	16.96	20.21	23.53	30.11	20.48	6.15
LA	conscious	females	mutants	heart_rates [bpm]	399.67	559.23	645.75	685.72	720.36	611.98	98.43
LA	conscious	females	controls	lvid_s [mm]	0.79	1.29	1.61	2.0	2.78	1.66	0.52
LA	conscious	females	controls	lvid_d [mm]	2.42	2.89	3.22	3.64	4.26	3.27	0.52
LA	conscious	females	controls	lvid_s_vol [μl]	1.09	4.06	7.26	12.75	29.06	9.41	7.46
LA	conscious	females	controls	lvid_d_vol [μl]	20.68	31.93	41.5	55.79	81.47	44.77	17.19
LA	conscious	females	controls	ejection_fraction [%]	63.06	76.63	81.82	87.64	94.71	81.38	8.53
LA	conscious	females	controls	fractional_shortening [%]	33.84	44.3	49.24	55.99	67.57	50.07	8.92
LA	conscious	females	controls	stroke_volume [μl]	18.86	26.59	33.13	41.79	58.14	34.87	10.89
LA	conscious	females	controls	cardiac_output [ml/min]	12.68	17.28	20.03	23.55	31.04	20.64	4.96
LA	conscious	females	controls	heart_rates [bpm]	411.78	537.34	631.58	679.25	731.51	604.29	96.18
LA	conscious	males	mutants	lvid_s [mm]	0.82	1.26	1.52	1.87	3.06	1.63	0.56
LA	conscious	males	mutants	lvid_d [mm]	2.37	2.87	3.14	3.49	4.36	3.21	0.52
LA	conscious	males	mutants	lvid_s_vol [μl]	1.22	3.82	6.24	10.84	36.74	9.25	9.62
LA	conscious	males	mutants	lvid_d_vol [μl]	20.27	31.3	39.1	50.37	86.06	43.15	17.75
LA	conscious	males	mutants	ejection_fraction [%]	54.25	76.84	83.35	87.85	94.14	81.3	10.13
LA	conscious	males	mutants	fractional_shortening [%]	27.73	44.48	50.67	56.48	66.18	50.22	10.04
LA	conscious	males	mutants	stroke_volume [μl]	17.33	26.2	31.99	38.89	57.73	33.46	10.38
LA	conscious	males	mutants	cardiac_output [ml/min]	11.19	17.33	21.14	25.15	33.69	21.32	5.63
LA	conscious	males	mutants	heart_rates [bpm]	388.17	626.1	676.07	705.88	750.0	650.1	88.1
LA	conscious	males	controls	lvid_s [mm]	0.78	1.23	1.48	1.81	2.64	1.55	0.5
LA	conscious	males	controls	lvid_d [mm]	2.39	2.86	3.15	3.44	4.22	3.19	0.49
LA	conscious	males	controls	lvid_s_vol [μl]	1.05	3.58	5.84	9.91	25.6	8.06	9.26
LA	conscious	males	controls	lvid_d_vol [μl]	19.92	31.14	39.49	48.66	79.69	42.2	16.76
LA	conscious	males	controls	ejection_fraction [%]	64.57	79.14	83.95	88.62	94.75	83.01	8.55
LA	conscious	males	controls	fractional_shortening [%]	34.85	46.82	51.6	57.33	67.85	51.76	8.84
LA	conscious	males	controls	stroke_volume [μl]	17.36	26.79	32.51	39.07	56.48	33.35	9.49
LA	conscious	males	controls	cardiac_output [ml/min]	12.58	18.29	21.28	25.36	32.01	21.64	5.12
LA	conscious	males	controls	heart_rates [bpm]	451.16	644.3	679.25	699.03	743.43	658.89	71.83
