## Supplemental Table 3 for "EchoVisuALL: From Echocardiography to Gene Discovery"

	Mouse Gene	MGI	Gene Name	Synonyms	Human Ortholog	State	EA				LA				References - DOIs
							F		M		F		M
							het	hom	het	hom	het	hom	het	hom
1	Acot12	MGI:1921406	acyl-CoA thioesterase 12	1300004O04Rik, 4930449F15Rik, Cach	ACOT12	awake		x		x
2	Atp8b3	MGI:1914581	ATPase, class I, type 8B, member 3	1700042F02Rik, 1700056N23Rik, SAPLT	ATP8B3	awake	x		x
3	Cep70	MGI:1915371	centrosomal protein 70	6720484E09Rik, C030018L16Rik	CEP70	anesthetized		x		x					10.1093/ehjdh/ztae060
4	Eea1	MGI:2442192	early endosome antigen 1	A430109M19Rik, B230358H09Rik, ZFYVE2	EEA1	awake	x	x	x	x
5	Kctd2	MGI:1917632	potassium channel tetramerisation domain containing 2	2310012I15Rik	KCTD2	awake		x		x
6	Mybpc3	MGI:102844	myosin binding protein C, cardiac	cardiac C-protein	MYBPC3	awake	x	x	x	x		x		x	Cardiomyopathy, familial restrictive, congestive heart failure, abnormal diastolic filling velocity, Cardiomyopathy, hypertrophic, 4, abnormal heart electrocardiography waveform feature, thick interventricular septum, abnormal myocardial fiber morphology , Cardiomyopathy, dilated, 1MM , Left ventricular noncompaction 10, ventricular flutter, long QT syndrome (human); enlarged heart, heart left ve…
7	Nupr1	MGI:1891834	nuclear protein transcription regulator 1	2310032H04Rik, Com1, p8	NUPR1	anesthetized						x		x	10.1152/ajpcell.00211.2011 ,
8	Odad3	MGI:1924859	outer dynein arm docking complex subunit 3	b2b1885Clo, C330001K17Rik, Ccdc151	ODAD3	awake	x		x						10.1016/j.ajhg.2014.08.005 , 10.3389/fgene.2021.652381 , 10.1016/j.ajhg.2014.08.005
9	Tspan15	MGI:1917673	tetraspanin 15	2700063A19Rik, Tm4sf15	TSPAN15	awake	x	x	x	x
10	Vdac1	MGI:106919	voltage-dependent anion channel 1	Vdac5	VDAC1	awake	x		x	x					10.1038/s41598-020-79056-w , 10.1016/j.redox.2023.102907
11	Zfp280d	MGI:2384583	zinc finger protein 280D	MGC:36902, Suhw4	ZNF280D	awake		x		x		x		x	10.3389/fcvm.2022.791700, 10.1007/s00335-023-09996-x
12	Car3	MGI:88270	carbonic anhydrase 3	Car-3	CA3	awake	x	x	x	x					10.1080/00325481.1987.11699711 , 10.7150/ijbs.91396 , 10.21037/apm-21-3561 , 10.1161/CIRCGEN.117.001974
13	Ndufv2	MGI:1920150	NADH:ubiquinone oxidoreductase core subunit V2	2900010C23Rik	NDUFV2	anesthetized					x		x		10.1186/1423-0127-18-29 , 10.1016/j.redox.2023.102812
14	Serpina3j	MGI:2182843	serine (or cysteine) peptidase inhibitor, clade A (alpha-1 antiproteinase, antitrypsin), member 3J	alpha-1 antiproteinase, Gm4931	SERPINA3	anesthetized		x		x					10.1093/cvr/cvae075
15	Arhgap26	MGI:1918552	Rho GTPase activating protein 26	1810044B20Rik, 2610010G17Rik, 4933432P15Rik, mKIAA0621	ARHGAP26	awake		x		x					10.1002/jcb.28294 , 10.1007/s12031-022-01972-5 , 10.1038/s41467-023-43889-6
16	Arhgef40	MGI:2685515	Rho guanine nucleotide exchange factor 40	E130112L23Rik	ARHGEF40	anesthetized		x		x		x		x	0.1186/s40001-019-0381-x
17	Ckap2l	MGI:1917716	cytoskeleton associated protein 2-like	2010016H04Rik, 2610318C08Rik, Radmis	CKAP2L	anesthetized		x		x					10.1002/ajmg.a.63654
18	Mrpl41	MGI:1333816	mitochondrial ribosomal protein L41	MRP-L27, Rpml27	MRPL41	anesthetized	x		x
19	Pdgfc	MGI:1859631	platelet-derived growth factor, C polypeptide	1110064L01Rik, PDGF-C	PDGFC	awake					x		x		10.4161/org.27483 , 10.1016/j.mam.2017.09.005 , 10.1038/35010579 , 10.1038/s41392-024-01912-2
20	Pigk	MGI:1913863	phosphatidylinositol glycan anchor biosynthesis, class K	3000001O05Rik	PIGK	anesthetized					x		x
21	Rpusd3	MGI:2141440	RNA pseudouridylate synthase domain containing 3		RPUSD3	anesthetized		x		x
22	Trio	MGI:1927230	triple functional domain (PTPRF interacting)	6720464I07Rik, Solo	TRIO	anesthetized			x						PMID: 28796471
23	Ankrd50	MGI:2139777	ankyrin repeat domain 50	E430012K20Rik, mKIAA3019	ANKRD50	anesthetized		x		x
24	Atp6v1a	MGI:1201780	ATPase, H+ transporting, lysosomal V1 subunit A	Atp6a1, lysosomal 70kDa, VA68, VPP2	ATP6V1A	anesthetized	x		x		x		x		10.1016/j.ajhg.2016.12.010
25	Cdc45	MGI:1338073	cell division cycle 45	Cdc45l	CDC45	anesthetized					x		x		10.1016/j.ajhg.2016.05.019
26	Cenpt	MGI:2443939	centromere protein T	G630055P03Rik	CENPT	anesthetized	x				x		x
27	Ctc1	MGI:1916214	CTS telomere maintenance complex component 1	1500010J02Rik	CTC1	awake	x		x						10.1016/j.ajhg.2012.02.002
28	Fam216b	MGI:2145738	family with sequence similarity 216, member B	AU021034	FAM216B	anesthetized	x		x						10.21203/rs.3.rs-3012624/v1
29	Glmn	MGI:2141180	glomulin, FKBP associated protein	9330160J16Rik, Fap48, Fap68	GLMN	anesthetized	x		x						10.1007/s00335-023-09997-w
30	Golt1b	MGI:1914214	golgi transport 1B	2310061A22Rik	GOLT1B	awake		x		x					10.1007/s00335-023-09997-w
31	Orai3	MGI:3039586	ORAI calcium release-activated calcium modulator 3	Tmem142c	ORAI3	anesthetized		x		x					10.33549/physiolres.934300 , 10.1161/JAHA.120.019486
32	Pdcd6ip	MGI:1333753	programmed cell death 6 interacting protein	AIP1, Alix, mKIAA1375	PDCD6IP	awake		x		x		x		x	10.1016/j.yjmcc.2024.04.001 , 10.1093/hmg/dds556
33	Pkm	MGI:97591	pyruvate kinase, muscle	Pk-2, Pk-3, Pk3, Pkm2	PKM	anesthetized	x		x						10.1161/JAHA.124.036170 , 10.1161/JAHA.121.024854
34	Rbm39	MGI:2157953	RNA binding motif protein 39	1500012C14Rik, 2310040E03Rik, B330012G18Rik, caper, Caper alpha, Rnpc2	RBM39	awake	x		x
35	Sash1	MGI:1917347	SAM and SH3 domain containing 1	1100001C18Rik, 2500002E12Rik, A330076K04Rik	SASH1	anesthetized	x		x		x		x		10.1097/MD.0000000000034448
36	Uqcrh	MGI:1913826	ubiquinol-cytochrome c reductase hinge protein	2210416J04Rik, 2310021J10Rik, 2610041P16Rik	UQCRH	awake	x		x		x		x		10.1007/s00335-022-09973-w , 10.1186/s12872-015-0056-7
37	Urb1	MGI:2146468	URB1 ribosome biogenesis 1 homolog (S. cerevisiae)	4921511H13Rik, 5730405K23Rik	URB1	anesthetized					x		x
